# A spatial atlas of colorectal cancer reveals the influence of stromal niches on tumour differentiation

**DOI:** 10.64898/2025.12.09.693138

**Authors:** Andrew D. Pattison, Rebekah M. Engel, Wing Hei Chan, Spencer Greatorex, David Nickless, Liam Skinner, Camilla Cohen, Julie Hickey, Christine Georges, Anne L. Fletcher, Paul J. McMurrick, Thierry Jardé, Lochlan Fennell, Helen E. Abud

## Abstract

Colorectal cancer is the third most common cancer worldwide and the second leading cause of cancer-related mortality. Tumour architecture is spatially heterogeneous, ranging from the necrotic core to the invasive front, accompanied by diverse stromal and immune responses that influence tumour progression and treatment outcomes. To explore the spatial organisation of the tumour microenvironment, we profiled 1000 genes in 846,469 cells in 23 normal and late-stage colorectal tumour samples. We identified nine distinct spatial niches based on their cellular composition. We show that lymphoid aggregates enriched for *CCR7*/*SELL*^+^ CD4 T cells displayed heightened interferon signalling, more proliferating B cells and gene expression changes indicative of an adaptive immune response. We defined granulocyte-rich regions are concomitant with inflammation-mediated stromal reprogramming and increased tumour stemness. Finally, we uncovered the impact of the tumour microenvironment by distinguishing gene expression programs that were intrinsic to cancerous epithelial cells from those mediated by niche-specific changes.

**Key points:**

1. We present a spatial atlas of colorectal cancer and normal colon alongside an R/shiny interface to interactively explore this data: https://abud-apps.abud-lab-spatial.cloud.edu.au/shiny/cosmxos/. We analysed nine CosMx slides and provide QC metrics, identify strengths and weaknesses and provide suggestions for analysis of imaging-based spatial data.
2. We identify and characterise nine distinct spatial niches, each with their unique gene expression profile.
3. We observe granulocyte infiltration associated with spatially controlled TNF and IL1 signalling from granulocytes and myeloid cells. This signalling associates with a reduction in pro-differentiation CXCL14⁺ fibroblasts and an increase in MMP⁺ tissue-remodelling fibroblasts, ultimately reprogramming tumours toward a more foetal/stem-like (progenitor) state. We suggest *IL24* as a potential regulatory factor of this response.
4. Granulocyte chemoattractants were consistently expressed at higher levels by both cancerous epithelial cells and the tumour microenvironment (TME) relative to normal colon.
5. We identify colonic LAs associated with T cell infiltration, including a population of *CCR7*/*SELL*^+^ CD4 T cells linked to significant reprogramming of B cells. Furthermore, we show that granulocyte-driven fibroblast and myeloid reprogramming is reversed within LAs.
6. We show that mutated epithelial cells within tumours are uniquely marked by an *FXYD5*^+^ *PIGR*^low^ expression profile, allowing for tumour vs normal epithelial cell differential gene expression analysis. This distinction clarifies cancerous tumour-intrinsic expression changes versus those promoted by the TME.
