## Supplementary material for "A spatial atlas of colorectal cancer reveals the influence of stromal niches on tumour differentiation": All supplemental tables: Table S10. LA high vs LA low endothelial cells hallmark GSEA.csv

Gene set	NGenes	Direction	PValue	FDR
HALLMARK_INTERFERON_ALPHA_RESPONSE	95	Up	6.59E-18	3.30E-16
HALLMARK_INTERFERON_GAMMA_RESPONSE	196	Up	1.63E-14	4.08E-13
HALLMARK_TNFA_SIGNALING_VIA_NFKB	197	Up	9.52E-06	1.59E-04
HALLMARK_G2M_CHECKPOINT	190	Down	1.99E-05	2.49E-04
HALLMARK_E2F_TARGETS	195	Down	9.58E-05	9.58E-04
HALLMARK_IL6_JAK_STAT3_SIGNALING	83	Up	0.001297248	0.010810401
HALLMARK_APOPTOSIS	157	Up	0.005332711	0.038090792
HALLMARK_MITOTIC_SPINDLE	198	Down	0.007610127	0.047563292
HALLMARK_P53_PATHWAY	189	Up	0.00883207	0.049067056
