## Supplementary material for "A spatial atlas of colorectal cancer reveals the influence of stromal niches on tumour differentiation": All supplemental tables: Table S12. MMR atlas T vs N hallmark GSEA.csv

Gene set	NGenes	Direction	PValue	FDR	Contrast
HALLMARK_MYC_TARGETS_V1	195	Up	6.701858593251031e-32	3.3509292966255155e-30	T_Epi-N_Epi
HALLMARK_MYC_TARGETS_V2	57	Up	1.4349833471548137e-19	3.587458367887034e-18	T_Epi-N_Epi
HALLMARK_E2F_TARGETS	195	Up	4.529345565459671e-15	7.548909275766119e-14	T_Epi-N_Epi
HALLMARK_MTORC1_SIGNALING	196	Up	1.973316297888972e-8	2.466645372361215e-7	T_Epi-N_Epi
HALLMARK_UNFOLDED_PROTEIN_RESPONSE	106	Up	1.2495553285269022e-7	1.2495553285269022e-6	T_Epi-N_Epi
HALLMARK_G2M_CHECKPOINT	190	Up	3.8897493528827176e-7	3.2414577940689318e-6	T_Epi-N_Epi
HALLMARK_ADIPOGENESIS	184	Down	1.0569238566687584e-5	7.54945611906256e-5	T_Epi-N_Epi
HALLMARK_DNA_REPAIR	147	Up	5.4741946303178256e-5	3.421371643948641e-4	T_Epi-N_Epi
HALLMARK_FATTY_ACID_METABOLISM	142	Down	1.7794856917825903e-4	9.88603162101439e-4	T_Epi-N_Epi
HALLMARK_OXIDATIVE_PHOSPHORYLATION	185	Down	6.0185557677191e-4	0.0030092778838595497	T_Epi-N_Epi
HALLMARK_HEME_METABOLISM	174	Down	0.001773146203728814	0.008059755471494609	T_Epi-N_Epi
HALLMARK_BILE_ACID_METABOLISM	95	Down	0.0036065648106188646	0.015027353377578604	T_Epi-N_Epi
HALLMARK_TGF_BETA_SIGNALING	52	Down	0.006328008351840429	0.02273628180768008	T_Epi-N_Epi
HALLMARK_XENOBIOTIC_METABOLISM	170	Down	0.006366158906150422	0.02273628180768008	T_Epi-N_Epi
