## Supplementary material for "A spatial atlas of colorectal cancer reveals the influence of stromal niches on tumour differentiation": All supplemental tables: Table S15. Probe comparison.csv

Probe	Commercial	TAP	Both
AATK	AATK	AATK	AATK
ABL1	ABL1	ABL1	ABL1
ABL2	ABL2	ABL2	ABL2
ACE	ACE	ACE	ACE
ACKR1	ACKR1	ACKR1	ACKR1
ACKR3	ACKR3	ACKR3	ACKR3
ACKR4	ACKR4	ACKR4	ACKR4
ACTA2	ACTA2	ACTA2	ACTA2
ACTG2	ACTG2	ACTG2	ACTG2
ACVR1	ACVR1	ACVR1	ACVR1
ACVR1B	ACVR1B	ACVR1B	ACVR1B
ACVR2A	ACVR2A	ACVR2A	ACVR2A
ACVRL1	ACVRL1	ACVRL1	ACVRL1
ADGRA2	ADGRA2	ADGRA2	ADGRA2
ADGRA3	ADGRA3	ADGRA3	ADGRA3
ADGRE2	ADGRE2	ADGRE2	ADGRE2
ADGRE5	ADGRE5	ADGRE5	ADGRE5
ADGRF1	ADGRF1	ADGRF1	ADGRF1
ADGRF3	ADGRF3	ADGRF3	ADGRF3
ADGRF5	ADGRF5	ADGRF5	ADGRF5
ADGRG1	ADGRG1	ADGRG1	ADGRG1
ADGRG3	ADGRG3	ADGRG3	ADGRG3
ADGRG5	ADGRG5	ADGRG5	ADGRG5
ADGRG6	ADGRG6	ADGRG6	ADGRG6
ADGRL1	ADGRL1	ADGRL1	ADGRL1
ADGRL2	ADGRL2	ADGRL2	ADGRL2
ADGRL4	ADGRL4	ADGRL4	ADGRL4
ADGRV1	ADGRV1	ADGRV1	ADGRV1
ADIPOQ	ADIPOQ	ADIPOQ	ADIPOQ
ADIRF	ADIRF	ADIRF	ADIRF
ADM2	ADM2	ADM2	ADM2
AGR2	AGR2	AGR2	AGR2
AHI1	AHI1	AHI1	AHI1
AHR	AHR	AHR	AHR
AKT1	AKT1	AKT1	AKT1
ALCAM	ALCAM	ALCAM	ALCAM
ANGPT1	ANGPT1	ANGPT1	ANGPT1
ANGPT2	ANGPT2	ANGPT2	ANGPT2
ANGPTL1	ANGPTL1	ANGPTL1	ANGPTL1
ANXA1	ANXA1	ANXA1	ANXA1
ANXA2	ANXA2	ANXA2	ANXA2
ANXA4	ANXA4	ANXA4	ANXA4
APOA1	APOA1	APOA1	APOA1
APOD	APOD	APOD	APOD
APP	APP	APP	APP
AQP3	AQP3	AQP3	AQP3
AR	AR	AR	AR
AREG	AREG	AREG	AREG
ARF1	ARF1	ARF1	ARF1
ARG1	ARG1	ARG1	ARG1
ARHGDIB	ARHGDIB	ARHGDIB	ARHGDIB
ATF3	ATF3	ATF3	ATF3
ATG10	ATG10	ATG10	ATG10
ATG12	ATG12	ATG12	ATG12
ATG5	ATG5	ATG5	ATG5
ATM	ATM	ATM	ATM
ATR	ATR	ATR	ATR
AXL	AXL	AXL	AXL
AZGP1	AZGP1	AZGP1	AZGP1
AZU1	AZU1	AZU1	AZU1
B2M	B2M	B2M	B2M
B3GNT7	B3GNT7	B3GNT7	B3GNT7
BAG3	BAG3	BAG3	BAG3
BAX	BAX	BAX	BAX
BCL2	BCL2	BCL2	BCL2
BCL2L1	BCL2L1	BCL2L1	BCL2L1
BECN1	BECN1	BECN1	BECN1
BEST1	BEST1	BEST1	BEST1
BGN	BGN	BGN	BGN
BID	BID	BID	BID
BIRC5	BIRC5	BIRC5	BIRC5
BMP1	BMP1	BMP1	BMP1
BMP2	BMP2	BMP2	BMP2
BMP3	BMP3	BMP3	BMP3
BMP4	BMP4	BMP4	BMP4
BMP5	BMP5	BMP5	BMP5
BMP7	BMP7	BMP7	BMP7
BMPR1A	BMPR1A	BMPR1A	BMPR1A
BMPR2	BMPR2	BMPR2	BMPR2
BRCA1	BRCA1	BRCA1	BRCA1
BST1	BST1	BST1	BST1
BST2	BST2	BST2	BST2
BTG1	BTG1	BTG1	BTG1
BTK	BTK	BTK	BTK
C11orf96	C11orf96	C11orf96	C11orf96
C1QA	C1QA	C1QA	C1QA
C1QB	C1QB	C1QB	C1QB
C1QC	C1QC	C1QC	C1QC
C5AR2	C5AR2	C5AR2	C5AR2
CALB1	CALB1	CALB1	CALB1
CALD1	CALD1	CALD1	CALD1
CALM1	CALM1	CALM1	CALM1
CALM2	CALM2	CALM2	CALM2
CALM3	CALM3	CALM3	CALM3
CAMP	CAMP	CAMP	CAMP
CASP3	CASP3	CASP3	CASP3
CASP8	CASP8	CASP8	CASP8
CASR	CASR	CASR	CASR
CAV1	CAV1	CAV1	CAV1
CCL11	CCL11	CCL11	CCL11
CCL13	CCL13	CCL13	CCL13
CCL15	CCL15	CCL15	CCL15
CCL18	CCL18	CCL18	CCL18
CCL19	CCL19	CCL19	CCL19
CCL2	CCL2	CCL2	CCL2
CCL20	CCL20	CCL20	CCL20
CCL21	CCL21	CCL21	CCL21
CCL26	CCL26	CCL26	CCL26
CCL28	CCL28	CCL28	CCL28
CCL5	CCL5	CCL5	CCL5
CCL8	CCL8	CCL8	CCL8
CCND1	CCND1	CCND1	CCND1
CCR1	CCR1	CCR1	CCR1
CCR10	CCR10	CCR10	CCR10
CCR2	CCR2	CCR2	CCR2
CCR5	CCR5	CCR5	CCR5
CCR7	CCR7	CCR7	CCR7
CCRL2	CCRL2	CCRL2	CCRL2
CD14	CD14	CD14	CD14
CD163	CD163	CD163	CD163
CD164	CD164	CD164	CD164
CD19	CD19	CD19	CD19
CD2	CD2	CD2	CD2
CD209	CD209	CD209	CD209
CD24	CD24	CD24	CD24
CD27	CD27	CD27	CD27
CD274	CD274	CD274	CD274
CD276	CD276	CD276	CD276
CD28	CD28	CD28	CD28
CD300A	CD300A	CD300A	CD300A
CD33	CD33	CD33	CD33
CD34	CD34	CD34	CD34
CD36	CD36	CD36	CD36
CD37	CD37	CD37	CD37
CD38	CD38	CD38	CD38
CD3D	CD3D	CD3D	CD3D
CD3E	CD3E	CD3E	CD3E
CD3G	CD3G	CD3G	CD3G
CD4	CD4	CD4	CD4
CD40	CD40	CD40	CD40
CD40LG	CD40LG	CD40LG	CD40LG
CD44	CD44	CD44	CD44
CD47	CD47	CD47	CD47
CD48	CD48	CD48	CD48
CD52	CD52	CD52	CD52
CD53	CD53	CD53	CD53
CD55	CD55	CD55	CD55
CD58	CD58	CD58	CD58
CD59	CD59	CD59	CD59
CD5L	CD5L	CD5L	CD5L
CD63	CD63	CD63	CD63
CD68	CD68	CD68	CD68
CD69	CD69	CD69	CD69
CD70	CD70	CD70	CD70
CD74	CD74	CD74	CD74
CD79A	CD79A	CD79A	CD79A
CD80	CD80	CD80	CD80
CD81	CD81	CD81	CD81
CD83	CD83	CD83	CD83
CD84	CD84	CD84	CD84
CD86	CD86	CD86	CD86
CD8A	CD8A	CD8A	CD8A
CD8B	CD8B	CD8B	CD8B
CD9	CD9	CD9	CD9
CDH1	CDH1	CDH1	CDH1
CDH11	CDH11	CDH11	CDH11
CDH5	CDH5	CDH5	CDH5
CDKN1A	CDKN1A	CDKN1A	CDKN1A
CDKN3	CDKN3	CDKN3	CDKN3
CEACAM1	CEACAM1	CEACAM1	CEACAM1
CEACAM6	CEACAM6	CEACAM6	CEACAM6
CELSR1	CELSR1	CELSR1	CELSR1
CELSR2	CELSR2	CELSR2	CELSR2
CENPF	CENPF	CENPF	CENPF
CFD	CFD	CFD	CFD
CFLAR	CFLAR	CFLAR	CFLAR
CHEK1	CHEK1	CHEK1	CHEK1
CHEK2	CHEK2	CHEK2	CHEK2
CHI3L1	CHI3L1	CHI3L1	CHI3L1
CIDEA	CIDEA	CIDEA	CIDEA
CIITA	CIITA	CIITA	CIITA
CLCF1	CLCF1	CLCF1	CLCF1
CLDN4	CLDN4	CLDN4	CLDN4
CLEC10A	CLEC10A	CLEC10A	CLEC10A
CLEC12A	CLEC12A	CLEC12A	CLEC12A
CLEC14A	CLEC14A	CLEC14A	CLEC14A
CLEC1A	CLEC1A	CLEC1A	CLEC1A
CLEC2B	CLEC2B	CLEC2B	CLEC2B
CLEC2D	CLEC2D	CLEC2D	CLEC2D
CLEC4A	CLEC4A	CLEC4A	CLEC4A
CLEC4D	CLEC4D	CLEC4D	CLEC4D
CLEC4E	CLEC4E	CLEC4E	CLEC4E
CLEC5A	CLEC5A	CLEC5A	CLEC5A
CLEC7A	CLEC7A	CLEC7A	CLEC7A
CLOCK	CLOCK	CLOCK	CLOCK
CLU	CLU	CLU	CLU
CMKLR1	CMKLR1	CMKLR1	CMKLR1
CNTFR	CNTFR	CNTFR	CNTFR
COL11A1	COL11A1	COL11A1	COL11A1
COL12A1	COL12A1	COL12A1	COL12A1
COL14A1	COL14A1	COL14A1	COL14A1
COL15A1	COL15A1	COL15A1	COL15A1
COL16A1	COL16A1	COL16A1	COL16A1
COL17A1	COL17A1	COL17A1	COL17A1
COL18A1	COL18A1	COL18A1	COL18A1
COL1A1	COL1A1	COL1A1	COL1A1
COL1A2	COL1A2	COL1A2	COL1A2
COL21A1	COL21A1	COL21A1	COL21A1
COL27A1	COL27A1	COL27A1	COL27A1
COL3A1	COL3A1	COL3A1	COL3A1
COL4A1	COL4A1	COL4A1	COL4A1
COL4A2	COL4A2	COL4A2	COL4A2
COL4A5	COL4A5	COL4A5	COL4A5
COL5A1	COL5A1	COL5A1	COL5A1
COL5A2	COL5A2	COL5A2	COL5A2
COL5A3	COL5A3	COL5A3	COL5A3
COL6A1	COL6A1	COL6A1	COL6A1
COL6A2	COL6A2	COL6A2	COL6A2
COL6A3	COL6A3	COL6A3	COL6A3
COL8A1	COL8A1	COL8A1	COL8A1
COL9A2	COL9A2	COL9A2	COL9A2
COL9A3	COL9A3	COL9A3	COL9A3
COTL1	COTL1	COTL1	COTL1
CPA3	CPA3	CPA3	CPA3
CPB1	CPB1	CPB1	CPB1
CRIP1	CRIP1	CRIP1	CRIP1
CRP	CRP	CRP	CRP
CRYAB	CRYAB	CRYAB	CRYAB
CSF1	CSF1	CSF1	CSF1
CSF1R	CSF1R	CSF1R	CSF1R
CSF2	CSF2	CSF2	CSF2
CSF2RA	CSF2RA	CSF2RA	CSF2RA
CSF2RB	CSF2RB	CSF2RB	CSF2RB
CSF3	CSF3	CSF3	CSF3
CSF3R	CSF3R	CSF3R	CSF3R
CSHL1	CSHL1	CSHL1	CSHL1
CSK	CSK	CSK	CSK
CST7	CST7	CST7	CST7
CTLA4	CTLA4	CTLA4	CTLA4
CTNNB1	CTNNB1	CTNNB1	CTNNB1
CTSG	CTSG	CTSG	CTSG
CTSW	CTSW	CTSW	CTSW
CUZD1	CUZD1	CUZD1	CUZD1
CX3CL1	CX3CL1	CX3CL1	CX3CL1
CX3CR1	CX3CR1	CX3CR1	CX3CR1
CXCL10	CXCL10	CXCL10	CXCL10
CXCL12	CXCL12	CXCL12	CXCL12
CXCL14	CXCL14	CXCL14	CXCL14
CXCL16	CXCL16	CXCL16	CXCL16
CXCL17	CXCL17	CXCL17	CXCL17
CXCL5	CXCL5	CXCL5	CXCL5
CXCL8	CXCL8	CXCL8	CXCL8
CXCL9	CXCL9	CXCL9	CXCL9
CXCR1	CXCR1	CXCR1	CXCR1
CXCR2	CXCR2	CXCR2	CXCR2
CXCR3	CXCR3	CXCR3	CXCR3
CXCR4	CXCR4	CXCR4	CXCR4
CXCR5	CXCR5	CXCR5	CXCR5
CXCR6	CXCR6	CXCR6	CXCR6
CYP1B1	CYP1B1	CYP1B1	CYP1B1
CYSTM1	CYSTM1	CYSTM1	CYSTM1
CYTOR	CYTOR	CYTOR	CYTOR
DCN	DCN	DCN	DCN
DDC	DDC	DDC	DDC
DDIT3	DDIT3	DDIT3	DDIT3
DDR1	DDR1	DDR1	DDR1
DDR2	DDR2	DDR2	DDR2
DDX58	DDX58	DDX58	DDX58
DHRS2	DHRS2	DHRS2	DHRS2
DLL1	DLL1	DLL1	DLL1
DMBT1	DMBT1	DMBT1	DMBT1
DNMT1	DNMT1	DNMT1	DNMT1
DNMT3A	DNMT3A	DNMT3A	DNMT3A
DPP4	DPP4	DPP4	DPP4
DST	DST	DST	DST
DUSP1	DUSP1	DUSP1	DUSP1
DUSP2	DUSP2	DUSP2	DUSP2
DUSP4	DUSP4	DUSP4	DUSP4
DUSP5	DUSP5	DUSP5	DUSP5
DUSP6	DUSP6	DUSP6	DUSP6
EFNA1	EFNA1	EFNA1	EFNA1
EFNA4	EFNA4	EFNA4	EFNA4
EFNA5	EFNA5	EFNA5	EFNA5
EFNB1	EFNB1	EFNB1	EFNB1
EFNB2	EFNB2	EFNB2	EFNB2
EGF	EGF	EGF	EGF
EGFR	EGFR	EGFR	EGFR
ELANE	ELANE	ELANE	ELANE
EMP3	EMP3	EMP3	EMP3
ENG	ENG	ENG	ENG
ENTPD1	ENTPD1	ENTPD1	ENTPD1
EOMES	EOMES	EOMES	EOMES
EPCAM	EPCAM	EPCAM	EPCAM
EPHA2	EPHA2	EPHA2	EPHA2
EPHA3	EPHA3	EPHA3	EPHA3
EPHA4	EPHA4	EPHA4	EPHA4
EPHA7	EPHA7	EPHA7	EPHA7
EPHB2	EPHB2	EPHB2	EPHB2
EPHB3	EPHB3	EPHB3	EPHB3
EPHB4	EPHB4	EPHB4	EPHB4
EPHB6	EPHB6	EPHB6	EPHB6
EPOR	EPOR	EPOR	EPOR
ERBB2	ERBB2	ERBB2	ERBB2
ERBB3	ERBB3	ERBB3	ERBB3
ESAM	ESAM	ESAM	ESAM
ESR1	ESR1	ESR1	ESR1
ETS1	ETS1	ETS1	ETS1
ETV4	ETV4	ETV4	ETV4
ETV5	ETV5	ETV5	ETV5
EZH2	EZH2	EZH2	EZH2
EZR	EZR	EZR	EZR
FABP4	FABP4	FABP4	FABP4
FABP5	FABP5	FABP5	FABP5
FAS	FAS	FAS	FAS
FASLG	FASLG	FASLG	FASLG
FASN	FASN	FASN	FASN
FCER1G	FCER1G	FCER1G	FCER1G
FCGBP	FCGBP	FCGBP	FCGBP
FCRLA	FCRLA	FCRLA	FCRLA
FES	FES	FES	FES
FFAR2	FFAR2	FFAR2	FFAR2
FFAR3	FFAR3	FFAR3	FFAR3
FFAR4	FFAR4	FFAR4	FFAR4
FGF1	FGF1	FGF1	FGF1
FGF12	FGF12	FGF12	FGF12
FGF13	FGF13	FGF13	FGF13
FGF18	FGF18	FGF18	FGF18
FGF2	FGF2	FGF2	FGF2
FGF7	FGF7	FGF7	FGF7
FGF9	FGF9	FGF9	FGF9
FGFR1	FGFR1	FGFR1	FGFR1
FGFR2	FGFR2	FGFR2	FGFR2
FGFR3	FGFR3	FGFR3	FGFR3
FGG	FGG	FGG	FGG
FGR	FGR	FGR	FGR
FKBP11	FKBP11	FKBP11	FKBP11
FLT1	FLT1	FLT1	FLT1
FLT3LG	FLT3LG	FLT3LG	FLT3LG
FN1	FN1	FN1	FN1
FOS	FOS	FOS	FOS
FOXF1	FOXF1	FOXF1	FOXF1
FOXP3	FOXP3	FOXP3	FOXP3
FPR1	FPR1	FPR1	FPR1
FYB1	FYB1	FYB1	FYB1
FYN	FYN	FYN	FYN
FZD1	FZD1	FZD1	FZD1
FZD3	FZD3	FZD3	FZD3
FZD4	FZD4	FZD4	FZD4
FZD5	FZD5	FZD5	FZD5
FZD6	FZD6	FZD6	FZD6
FZD7	FZD7	FZD7	FZD7
FZD8	FZD8	FZD8	FZD8
G6PD	G6PD	G6PD	G6PD
GADD45B	GADD45B	GADD45B	GADD45B
GAS6	GAS6	GAS6	GAS6
GATA3	GATA3	GATA3	GATA3
GC	GC	GC	GC
GCG	GCG	GCG	GCG
GDF15	GDF15	GDF15	GDF15
GLUD1	GLUD1	GLUD1	GLUD1
GLUL	GLUL	GLUL	GLUL
GNLY	GNLY	GNLY	GNLY
GPBAR1	GPBAR1	GPBAR1	GPBAR1
GPER1	GPER1	GPER1	GPER1
GPNMB	GPNMB	GPNMB	GPNMB
GPR183	GPR183	GPR183	GPR183
GPX1	GPX1	GPX1	GPX1
GPX3	GPX3	GPX3	GPX3
GSN	GSN	GSN	GSN
GSTP1	GSTP1	GSTP1	GSTP1
GZMA	GZMA	GZMA	GZMA
GZMB	GZMB	GZMB	GZMB
GZMH	GZMH	GZMH	GZMH
GZMK	GZMK	GZMK	GZMK
H2AZ1	H2AZ1	H2AZ1	H2AZ1
H4C3	H4C3	H4C3	H4C3
HAVCR2	HAVCR2	HAVCR2	HAVCR2
HBB	HBB	HBB	HBB
HCK	HCK	HCK	HCK
HCST	HCST	HCST	HCST
HDAC1	HDAC1	HDAC1	HDAC1
HDAC11	HDAC11	HDAC11	HDAC11
HDAC3	HDAC3	HDAC3	HDAC3
HDAC4	HDAC4	HDAC4	HDAC4
HDAC5	HDAC5	HDAC5	HDAC5
HGF	HGF	HGF	HGF
HIF1A	HIF1A	HIF1A	HIF1A
HILPDA	HILPDA	HILPDA	HILPDA
HLA-DPA1	HLA-DPA1	HLA-DPA1	HLA-DPA1
HLA-DPB1	HLA-DPB1	HLA-DPB1	HLA-DPB1
HLA-DQA1	HLA-DQA1	HLA-DQA1	HLA-DQA1
HLA-DRA	HLA-DRA	HLA-DRA	HLA-DRA
HMGB2	HMGB2	HMGB2	HMGB2
HMGN2	HMGN2	HMGN2	HMGN2
HPGDS	HPGDS	HPGDS	HPGDS
HSD17B2	HSD17B2	HSD17B2	HSD17B2
HSP90AA1	HSP90AA1	HSP90AA1	HSP90AA1
HSP90AB1	HSP90AB1	HSP90AB1	HSP90AB1
HSP90B1	HSP90B1	HSP90B1	HSP90B1
HSPB1	HSPB1	HSPB1	HSPB1
HTT	HTT	HTT	HTT
IAPP	IAPP	IAPP	IAPP
ICAM1	ICAM1	ICAM1	ICAM1
ICAM2	ICAM2	ICAM2	ICAM2
ICAM3	ICAM3	ICAM3	ICAM3
ICOS	ICOS	ICOS	ICOS
ICOSLG	ICOSLG	ICOSLG	ICOSLG
IDO1	IDO1	IDO1	IDO1
IER3	IER3	IER3	IER3
IFI27	IFI27	IFI27	IFI27
IFIH1	IFIH1	IFIH1	IFIH1
IFIT1	IFIT1	IFIT1	IFIT1
IFITM1	IFITM1	IFITM1	IFITM1
IFITM3	IFITM3	IFITM3	IFITM3
IFNAR1	IFNAR1	IFNAR1	IFNAR1
IFNAR2	IFNAR2	IFNAR2	IFNAR2
IFNG	IFNG	IFNG	IFNG
IFNGR1	IFNGR1	IFNGR1	IFNGR1
IFNGR2	IFNGR2	IFNGR2	IFNGR2
IGF1	IGF1	IGF1	IGF1
IGF1R	IGF1R	IGF1R	IGF1R
IGF2	IGF2	IGF2	IGF2
IGF2R	IGF2R	IGF2R	IGF2R
IGFBP3	IGFBP3	IGFBP3	IGFBP3
IGFBP5	IGFBP5	IGFBP5	IGFBP5
IGFBP6	IGFBP6	IGFBP6	IGFBP6
IGFBP7	IGFBP7	IGFBP7	IGFBP7
IGHA1	IGHA1	IGHA1	IGHA1
IGHD	IGHD	IGHD	IGHD
IGHG1	IGHG1	IGHG1	IGHG1
IGHG2	IGHG2	IGHG2	IGHG2
IGHM	IGHM	IGHM	IGHM
IGKC	IGKC	IGKC	IGKC
IL10	IL10	IL10	IL10
IL10RA	IL10RA	IL10RA	IL10RA
IL10RB	IL10RB	IL10RB	IL10RB
IL11	IL11	IL11	IL11
IL11RA	IL11RA	IL11RA	IL11RA
IL12A	IL12A	IL12A	IL12A
IL12B	IL12B	IL12B	IL12B
IL12RB1	IL12RB1	IL12RB1	IL12RB1
IL12RB2	IL12RB2	IL12RB2	IL12RB2
IL13RA1	IL13RA1	IL13RA1	IL13RA1
IL15	IL15	IL15	IL15
IL15RA	IL15RA	IL15RA	IL15RA
IL16	IL16	IL16	IL16
IL17A	IL17A	IL17A	IL17A
IL17B	IL17B	IL17B	IL17B
IL17D	IL17D	IL17D	IL17D
IL17RA	IL17RA	IL17RA	IL17RA
IL17RB	IL17RB	IL17RB	IL17RB
IL17RE	IL17RE	IL17RE	IL17RE
IL18	IL18	IL18	IL18
IL18R1	IL18R1	IL18R1	IL18R1
IL1A	IL1A	IL1A	IL1A
IL1B	IL1B	IL1B	IL1B
IL1R1	IL1R1	IL1R1	IL1R1
IL1R2	IL1R2	IL1R2	IL1R2
IL1RAP	IL1RAP	IL1RAP	IL1RAP
IL1RL1	IL1RL1	IL1RL1	IL1RL1
IL1RN	IL1RN	IL1RN	IL1RN
IL2	IL2	IL2	IL2
IL20	IL20	IL20	IL20
IL20RA	IL20RA	IL20RA	IL20RA
IL22RA1	IL22RA1	IL22RA1	IL22RA1
IL23A	IL23A	IL23A	IL23A
IL24	IL24	IL24	IL24
IL27RA	IL27RA	IL27RA	IL27RA
IL2RA	IL2RA	IL2RA	IL2RA
IL2RB	IL2RB	IL2RB	IL2RB
IL2RG	IL2RG	IL2RG	IL2RG
IL32	IL32	IL32	IL32
IL33	IL33	IL33	IL33
IL34	IL34	IL34	IL34
IL36G	IL36G	IL36G	IL36G
IL3RA	IL3RA	IL3RA	IL3RA
IL4R	IL4R	IL4R	IL4R
IL6	IL6	IL6	IL6
IL6R	IL6R	IL6R	IL6R
IL6ST	IL6ST	IL6ST	IL6ST
IL7	IL7	IL7	IL7
IL7R	IL7R	IL7R	IL7R
INHA	INHA	INHA	INHA
INHBA	INHBA	INHBA	INHBA
INHBB	INHBB	INHBB	INHBB
INS	INS	INS	INS
INSR	INSR	INSR	INSR
IRF3	IRF3	IRF3	IRF3
IRF4	IRF4	IRF4	IRF4
ITGA1	ITGA1	ITGA1	ITGA1
ITGA2	ITGA2	ITGA2	ITGA2
ITGA3	ITGA3	ITGA3	ITGA3
ITGA5	ITGA5	ITGA5	ITGA5
ITGA6	ITGA6	ITGA6	ITGA6
ITGA9	ITGA9	ITGA9	ITGA9
ITGAE	ITGAE	ITGAE	ITGAE
ITGAL	ITGAL	ITGAL	ITGAL
ITGAM	ITGAM	ITGAM	ITGAM
ITGAV	ITGAV	ITGAV	ITGAV
ITGAX	ITGAX	ITGAX	ITGAX
ITGB1	ITGB1	ITGB1	ITGB1
ITGB2	ITGB2	ITGB2	ITGB2
ITGB4	ITGB4	ITGB4	ITGB4
ITGB5	ITGB5	ITGB5	ITGB5
ITGB6	ITGB6	ITGB6	ITGB6
ITGB8	ITGB8	ITGB8	ITGB8
ITK	ITK	ITK	ITK
ITM2A	ITM2A	ITM2A	ITM2A
JAG1	JAG1	JAG1	JAG1
JAK1	JAK1	JAK1	JAK1
JAK2	JAK2	JAK2	JAK2
JCHAIN	JCHAIN	JCHAIN	JCHAIN
JUN	JUN	JUN	JUN
JUNB	JUNB	JUNB	JUNB
KDR	KDR	KDR	KDR
KIT	KIT	KIT	KIT
KITLG	KITLG	KITLG	KITLG
KLF2	KLF2	KLF2	KLF2
KLK3	KLK3	KLK3	KLK3
KLRB1	KLRB1	KLRB1	KLRB1
KLRK1	KLRK1	KLRK1	KLRK1
KRAS	KRAS	KRAS	KRAS
KRT1	KRT1	KRT1	KRT1
KRT10	KRT10	KRT10	KRT10
KRT13	KRT13	KRT13	KRT13
KRT14	KRT14	KRT14	KRT14
KRT15	KRT15	KRT15	KRT15
KRT16	KRT16	KRT16	KRT16
KRT17	KRT17	KRT17	KRT17
KRT18	KRT18	KRT18	KRT18
KRT19	KRT19	KRT19	KRT19
KRT20	KRT20	KRT20	KRT20
KRT23	KRT23	KRT23	KRT23
KRT4	KRT4	KRT4	KRT4
KRT5	KRT5	KRT5	KRT5
KRT7	KRT7	KRT7	KRT7
KRT8	KRT8	KRT8	KRT8
KRT80	KRT80	KRT80	KRT80
KRT86	KRT86	KRT86	KRT86
LAG3	LAG3	LAG3	LAG3
LAIR1	LAIR1	LAIR1	LAIR1
LAMP2	LAMP2	LAMP2	LAMP2
LAMP3	LAMP3	LAMP3	LAMP3
LCN2	LCN2	LCN2	LCN2
LDLR	LDLR	LDLR	LDLR
LEFTY1	LEFTY1	LEFTY1	LEFTY1
LEP	LEP	LEP	LEP
LGALS1	LGALS1	LGALS1	LGALS1
LGALS3	LGALS3	LGALS3	LGALS3
LGALS3BP	LGALS3BP	LGALS3BP	LGALS3BP
LGALS9	LGALS9	LGALS9	LGALS9
LIF	LIF	LIF	LIF
LIFR	LIFR	LIFR	LIFR
LINC02446	LINC02446	LINC02446	LINC02446
LMNA	LMNA	LMNA	LMNA
LPAR5	LPAR5	LPAR5	LPAR5
LTB	LTB	LTB	LTB
LTBR	LTBR	LTBR	LTBR
LTF	LTF	LTF	LTF
LUM	LUM	LUM	LUM
LY6D	LY6D	LY6D	LY6D
LY75	LY75	LY75	LY75
LYN	LYN	LYN	LYN
LYZ	LYZ	LYZ	LYZ
MAF	MAF	MAF	MAF
MALAT1	MALAT1	MALAT1	MALAT1
MAML2	MAML2	MAML2	MAML2
MAPK13	MAPK13	MAPK13	MAPK13
MAPK14	MAPK14	MAPK14	MAPK14
MARCO	MARCO	MARCO	MARCO
MECOM	MECOM	MECOM	MECOM
MEG3	MEG3	MEG3	MEG3
MERTK	MERTK	MERTK	MERTK
MET	MET	MET	MET
MGP	MGP	MGP	MGP
MIF	MIF	MIF	MIF
MKI67	MKI67	MKI67	MKI67
MMP1	MMP1	MMP1	MMP1
MMP12	MMP12	MMP12	MMP12
MMP14	MMP14	MMP14	MMP14
MMP19	MMP19	MMP19	MMP19
MMP2	MMP2	MMP2	MMP2
MMP7	MMP7	MMP7	MMP7
MMP9	MMP9	MMP9	MMP9
MPO	MPO	MPO	MPO
MRC1	MRC1	MRC1	MRC1
MRC2	MRC2	MRC2	MRC2
MS4A1	MS4A1	MS4A1	MS4A1
MS4A4A	MS4A4A	MS4A4A	MS4A4A
MSMB	MSMB	MSMB	MSMB
MST1R	MST1R	MST1R	MST1R
MT1X	MT1X	MT1X	MT1X
MT2A	MT2A	MT2A	MT2A
MTOR	MTOR	MTOR	MTOR
MX1	MX1	MX1	MX1
MXRA8	MXRA8	MXRA8	MXRA8
MYC	MYC	MYC	MYC
MYH11	MYH11	MYH11	MYH11
MYL9	MYL9	MYL9	MYL9
MZB1	MZB1	MZB1	MZB1
NANOG	NANOG	NANOG	NANOG
NCR1	NCR1	NCR1	NCR1
NDRG1	NDRG1	NDRG1	NDRG1
NEAT1	NEAT1	NEAT1	NEAT1
NFKB1	NFKB1	NFKB1	NFKB1
NFKBIA	NFKBIA	NFKBIA	NFKBIA
NGFR	NGFR	NGFR	NGFR
NKG7	NKG7	NKG7	NKG7
NLRC4	NLRC4	NLRC4	NLRC4
NLRC5	NLRC5	NLRC5	NLRC5
NLRP1	NLRP1	NLRP1	NLRP1
NLRP2	NLRP2	NLRP2	NLRP2
NLRP3	NLRP3	NLRP3	NLRP3
NOD2	NOD2	NOD2	NOD2
NOSIP	NOSIP	NOSIP	NOSIP
NOTCH1	NOTCH1	NOTCH1	NOTCH1
NOTCH2	NOTCH2	NOTCH2	NOTCH2
NOTCH3	NOTCH3	NOTCH3	NOTCH3
NPPC	NPPC	NPPC	NPPC
NPR1	NPR1	NPR1	NPR1
NPR2	NPR2	NPR2	NPR2
NPR3	NPR3	NPR3	NPR3
NR1H2	NR1H2	NR1H2	NR1H2
NR1H3	NR1H3	NR1H3	NR1H3
NR3C1	NR3C1	NR3C1	NR3C1
NRG1	NRG1	NRG1	NRG1
NRXN1	NRXN1	NRXN1	NRXN1
NRXN3	NRXN3	NRXN3	NRXN3
NTRK2	NTRK2	NTRK2	NTRK2
OAS1	OAS1	OAS1	OAS1
OAS2	OAS2	OAS2	OAS2
OAS3	OAS3	OAS3	OAS3
OASL	OASL	OASL	OASL
OLFM4	OLFM4	OLFM4	OLFM4
OLR1	OLR1	OLR1	OLR1
OSM	OSM	OSM	OSM
OSMR	OSMR	OSMR	OSMR
P2RX5	P2RX5	P2RX5	P2RX5
PARP1	PARP1	PARP1	PARP1
PCNA	PCNA	PCNA	PCNA
PDCD1	PDCD1	PDCD1	PDCD1
PDCD1LG2	PDCD1LG2	PDCD1LG2	PDCD1LG2
PDGFA	PDGFA	PDGFA	PDGFA
PDGFB	PDGFB	PDGFB	PDGFB
PDGFC	PDGFC	PDGFC	PDGFC
PDGFD	PDGFD	PDGFD	PDGFD
PDGFRA	PDGFRA	PDGFRA	PDGFRA
PDGFRB	PDGFRB	PDGFRB	PDGFRB
PECAM1	PECAM1	PECAM1	PECAM1
PGF	PGF	PGF	PGF
PGR	PGR	PGR	PGR
PHLDA2	PHLDA2	PHLDA2	PHLDA2
PIGR	PIGR	PIGR	PIGR
PLAC8	PLAC8	PLAC8	PLAC8
PNOC	PNOC	PNOC	PNOC
POU5F1	POU5F1	POU5F1	POU5F1
PPARA	PPARA	PPARA	PPARA
PPARD	PPARD	PPARD	PPARD
PPARG	PPARG	PPARG	PPARG
PRF1	PRF1	PRF1	PRF1
PRSS2	PRSS2	PRSS2	PRSS2
PSAP	PSAP	PSAP	PSAP
PSCA	PSCA	PSCA	PSCA
PTGDR2	PTGDR2	PTGDR2	PTGDR2
PTGDS	PTGDS	PTGDS	PTGDS
PTGES	PTGES	PTGES	PTGES
PTGES2	PTGES2	PTGES2	PTGES2
PTGES3	PTGES3	PTGES3	PTGES3
PTGIS	PTGIS	PTGIS	PTGIS
PTGS1	PTGS1	PTGS1	PTGS1
PTGS2	PTGS2	PTGS2	PTGS2
PTK2	PTK2	PTK2	PTK2
PTK6	PTK6	PTK6	PTK6
PTPRC	PTPRC	PTPRC	PTPRC
PTPRCAP	PTPRCAP	PTPRCAP	PTPRCAP
PTTG1	PTTG1	PTTG1	PTTG1
QRFPR	QRFPR	QRFPR	QRFPR
RAC1	RAC1	RAC1	RAC1
RAC2	RAC2	RAC2	RAC2
RAMP1	RAMP1	RAMP1	RAMP1
RAMP2	RAMP2	RAMP2	RAMP2
RAMP3	RAMP3	RAMP3	RAMP3
RARA	RARA	RARA	RARA
RARB	RARB	RARB	RARB
RARG	RARG	RARG	RARG
RARRES1	RARRES1	RARRES1	RARRES1
RARRES2	RARRES2	RARRES2	RARRES2
RB1	RB1	RB1	RB1
RBPJ	RBPJ	RBPJ	RBPJ
REG1A	REG1A	REG1A	REG1A
RELA	RELA	RELA	RELA
RELT	RELT	RELT	RELT
RGCC	RGCC	RGCC	RGCC
RGS1	RGS1	RGS1	RGS1
RGS2	RGS2	RGS2	RGS2
RGS5	RGS5	RGS5	RGS5
RNF43	RNF43	RNF43	RNF43
ROR1	ROR1	ROR1	ROR1
RORA	RORA	RORA	RORA
RPL21	RPL21	RPL21	RPL21
RPL22	RPL22	RPL22	RPL22
RPL32	RPL32	RPL32	RPL32
RPL34	RPL34	RPL34	RPL34
RPL37	RPL37	RPL37	RPL37
RPS4Y1	RPS4Y1	RPS4Y1	RPS4Y1
RSPO3	RSPO3	RSPO3	RSPO3
RUNX3	RUNX3	RUNX3	RUNX3
RXRA	RXRA	RXRA	RXRA
RXRB	RXRB	RXRB	RXRB
RYK	RYK	RYK	RYK
S100A10	S100A10	S100A10	S100A10
S100A2	S100A2	S100A2	S100A2
S100A4	S100A4	S100A4	S100A4
S100A6	S100A6	S100A6	S100A6
S100A8	S100A8	S100A8	S100A8
S100A9	S100A9	S100A9	S100A9
S100B	S100B	S100B	S100B
S100P	S100P	S100P	S100P
SAT1	SAT1	SAT1	SAT1
SCG5	SCG5	SCG5	SCG5
SCGB3A1	SCGB3A1	SCGB3A1	SCGB3A1
SEC23A	SEC23A	SEC23A	SEC23A
SEC61G	SEC61G	SEC61G	SEC61G
SELENOP	SELENOP	SELENOP	SELENOP
SELL	SELL	SELL	SELL
SELPLG	SELPLG	SELPLG	SELPLG
SERPINA1	SERPINA1	SERPINA1	SERPINA1
SERPINA3	SERPINA3	SERPINA3	SERPINA3
SERPINB5	SERPINB5	SERPINB5	SERPINB5
SERPINH1	SERPINH1	SERPINH1	SERPINH1
SFN	SFN	SFN	SFN
SIGIRR	SIGIRR	SIGIRR	SIGIRR
SLC2A1	SLC2A1	SLC2A1	SLC2A1
SLC40A1	SLC40A1	SLC40A1	SLC40A1
SLPI	SLPI	SLPI	SLPI
SMAD2	SMAD2	SMAD2	SMAD2
SMAD3	SMAD3	SMAD3	SMAD3
SMAD4	SMAD4	SMAD4	SMAD4
SMARCB1	SMARCB1	SMARCB1	SMARCB1
SMO	SMO	SMO	SMO
SNAI1	SNAI1	SNAI1	SNAI1
SNAI2	SNAI2	SNAI2	SNAI2
SOD1	SOD1	SOD1	SOD1
SOD2	SOD2	SOD2	SOD2
SOSTDC1	SOSTDC1	SOSTDC1	SOSTDC1
SOX2	SOX2	SOX2	SOX2
SOX4	SOX4	SOX4	SOX4
SOX9	SOX9	SOX9	SOX9
SPARCL1	SPARCL1	SPARCL1	SPARCL1
SPINK1	SPINK1	SPINK1	SPINK1
SPOCK2	SPOCK2	SPOCK2	SPOCK2
SPP1	SPP1	SPP1	SPP1
SPRY2	SPRY2	SPRY2	SPRY2
SPRY4	SPRY4	SPRY4	SPRY4
SQSTM1	SQSTM1	SQSTM1	SQSTM1
SRC	SRC	SRC	SRC
SREBF1	SREBF1	SREBF1	SREBF1
SRGN	SRGN	SRGN	SRGN
SST	SST	SST	SST
ST6GAL1	ST6GAL1	ST6GAL1	ST6GAL1
ST6GALNAC3	ST6GALNAC3	ST6GALNAC3	ST6GALNAC3
STAT1	STAT1	STAT1	STAT1
STAT3	STAT3	STAT3	STAT3
STAT4	STAT4	STAT4	STAT4
STAT5A	STAT5A	STAT5A	STAT5A
STAT5B	STAT5B	STAT5B	STAT5B
STAT6	STAT6	STAT6	STAT6
STMN1	STMN1	STMN1	STMN1
SYK	SYK	SYK	SYK
TACSTD2	TACSTD2	TACSTD2	TACSTD2
TAGLN	TAGLN	TAGLN	TAGLN
TAP1	TAP1	TAP1	TAP1
TAP2	TAP2	TAP2	TAP2
TBX21	TBX21	TBX21	TBX21
TCL1A	TCL1A	TCL1A	TCL1A
TEK	TEK	TEK	TEK
TFEB	TFEB	TFEB	TFEB
TGFB1	TGFB1	TGFB1	TGFB1
TGFB2	TGFB2	TGFB2	TGFB2
TGFB3	TGFB3	TGFB3	TGFB3
TGFBR1	TGFBR1	TGFBR1	TGFBR1
TGFBR2	TGFBR2	TGFBR2	TGFBR2
THBS1	THBS1	THBS1	THBS1
THBS2	THBS2	THBS2	THBS2
TIE1	TIE1	TIE1	TIE1
TIGIT	TIGIT	TIGIT	TIGIT
TIMP1	TIMP1	TIMP1	TIMP1
TLR1	TLR1	TLR1	TLR1
TLR2	TLR2	TLR2	TLR2
TLR3	TLR3	TLR3	TLR3
TLR4	TLR4	TLR4	TLR4
TLR5	TLR5	TLR5	TLR5
TLR7	TLR7	TLR7	TLR7
TLR8	TLR8	TLR8	TLR8
TM4SF1	TM4SF1	TM4SF1	TM4SF1
TNF	TNF	TNF	TNF
TNFAIP6	TNFAIP6	TNFAIP6	TNFAIP6
TNFRSF10A	TNFRSF10A	TNFRSF10A	TNFRSF10A
TNFRSF10B	TNFRSF10B	TNFRSF10B	TNFRSF10B
TNFRSF10D	TNFRSF10D	TNFRSF10D	TNFRSF10D
TNFRSF11A	TNFRSF11A	TNFRSF11A	TNFRSF11A
TNFRSF11B	TNFRSF11B	TNFRSF11B	TNFRSF11B
TNFRSF12A	TNFRSF12A	TNFRSF12A	TNFRSF12A
TNFRSF13B	TNFRSF13B	TNFRSF13B	TNFRSF13B
TNFRSF14	TNFRSF14	TNFRSF14	TNFRSF14
TNFRSF17	TNFRSF17	TNFRSF17	TNFRSF17
TNFRSF18	TNFRSF18	TNFRSF18	TNFRSF18
TNFRSF19	TNFRSF19	TNFRSF19	TNFRSF19
TNFRSF1A	TNFRSF1A	TNFRSF1A	TNFRSF1A
TNFRSF1B	TNFRSF1B	TNFRSF1B	TNFRSF1B
TNFRSF21	TNFRSF21	TNFRSF21	TNFRSF21
TNFRSF4	TNFRSF4	TNFRSF4	TNFRSF4
TNFRSF9	TNFRSF9	TNFRSF9	TNFRSF9
TNFSF10	TNFSF10	TNFSF10	TNFSF10
TNFSF12	TNFSF12	TNFSF12	TNFSF12
TNFSF13B	TNFSF13B	TNFSF13B	TNFSF13B
TNFSF14	TNFSF14	TNFSF14	TNFSF14
TNFSF15	TNFSF15	TNFSF15	TNFSF15
TNFSF4	TNFSF4	TNFSF4	TNFSF4
TNFSF8	TNFSF8	TNFSF8	TNFSF8
TNFSF9	TNFSF9	TNFSF9	TNFSF9
TOP2A	TOP2A	TOP2A	TOP2A
TOX	TOX	TOX	TOX
TP53	TP53	TP53	TP53
TPM1	TPM1	TPM1	TPM1
TPM2	TPM2	TPM2	TPM2
TSC22D1	TSC22D1	TSC22D1	TSC22D1
TSHZ2	TSHZ2	TSHZ2	TSHZ2
TTR	TTR	TTR	TTR
TUBB	TUBB	TUBB	TUBB
TUBB4B	TUBB4B	TUBB4B	TUBB4B
TWIST1	TWIST1	TWIST1	TWIST1
TWIST2	TWIST2	TWIST2	TWIST2
TXK	TXK	TXK	TXK
TYK2	TYK2	TYK2	TYK2
TYMS	TYMS	TYMS	TYMS
TYROBP	TYROBP	TYROBP	TYROBP
UBE2C	UBE2C	UBE2C	UBE2C
UPK3A	UPK3A	UPK3A	UPK3A
VCAM1	VCAM1	VCAM1	VCAM1
VCAN	VCAN	VCAN	VCAN
VEGFA	VEGFA	VEGFA	VEGFA
VEGFB	VEGFB	VEGFB	VEGFB
VEGFC	VEGFC	VEGFC	VEGFC
VEGFD	VEGFD	VEGFD	VEGFD
VHL	VHL	VHL	VHL
VIM	VIM	VIM	VIM
VPREB3	VPREB3	VPREB3	VPREB3
VSIR	VSIR	VSIR	VSIR
VTN	VTN	VTN	VTN
VWF	VWF	VWF	VWF
WIF1	WIF1	WIF1	WIF1
WNT10B	WNT10B	WNT10B	WNT10B
WNT11	WNT11	WNT11	WNT11
WNT3	WNT3	WNT3	WNT3
WNT5A	WNT5A	WNT5A	WNT5A
WNT5B	WNT5B	WNT5B	WNT5B
WNT7A	WNT7A	WNT7A	WNT7A
WNT7B	WNT7B	WNT7B	WNT7B
WNT9A	WNT9A	WNT9A	WNT9A
XBP1	XBP1	XBP1	XBP1
YBX3	YBX3	YBX3	YBX3
YES1	YES1	YES1	YES1
ZFP36	ZFP36	ZFP36	ZFP36
ACACB	ACACB	NA	NA
ACP5	ACP5	NA	NA
AIF1	AIF1	NA	NA
ALOX5AP	ALOX5AP	NA	NA
ANKRD1	ANKRD1	NA	NA
APOC1	APOC1	NA	NA
APOE	APOE	NA	NA
ARID5B	ARID5B	NA	NA
ATP5F1B	ATP5F1B	NA	NA
ATP5F1E	ATP5F1E	NA	NA
BASP1	BASP1	NA	NA
BBLN	BBLN	NA	NA
BIRC3	BIRC3	NA	NA
BRAF	BRAF	NA	NA
BTF3	BTF3	NA	NA
CACNA1C	CACNA1C	NA	NA
CARMN	CARMN	NA	NA
CCDC80	CCDC80	NA	NA
CCL17	CCL17	NA	NA
CCL22	CCL22	NA	NA
CCL3/L1/L3	CCL3/L1/L3	NA	NA
CCL4/L1/L2	CCL4/L1/L2	NA	NA
CD1C	CD1C	NA	NA
CD22	CD22	NA	NA
CD93	CD93	NA	NA
CDH19	CDH19	NA	NA
COX4I2	COX4I2	NA	NA
CSPG4	CSPG4	NA	NA
CSTB	CSTB	NA	NA
CTSD	CTSD	NA	NA
CXCL1/2/3	CXCL1/2/3	NA	NA
CXCL13	CXCL13	NA	NA
CYP2U1	CYP2U1	NA	NA
DLL4	DLL4	NA	NA
DPT	DPT	NA	NA
EIF5A/L1	EIF5A/L1	NA	NA
ENO1	ENO1	NA	NA
FAM30A	FAM30A	NA	NA
FAP	FAP	NA	NA
FAU	FAU	NA	NA
FCGR3A/B	FCGR3A/B	NA	NA
FHIT	FHIT	NA	NA
FKBP5	FKBP5	NA	NA
G0S2	G0S2	NA	NA
GSK3B	GSK3B	NA	NA
HBA1/2	HBA1/2	NA	NA
HCAR2/3	HCAR2/3	NA	NA
HEXB	HEXB	NA	NA
HEY1	HEY1	NA	NA
HLA-DQB1/2	HLA-DQB1/2	NA	NA
HLA-DRB	HLA-DRB	NA	NA
HMGCS1	HMGCS1	NA	NA
HSPA1A/B	HSPA1A/B	NA	NA
HSPG2	HSPG2	NA	NA
ICA1	ICA1	NA	NA
IFI44L	IFI44L	NA	NA
IFI6	IFI6	NA	NA
IFIT3	IFIT3	NA	NA
IFNA1/13	IFNA1/13	NA	NA
IFNL2/3	IFNL2/3	NA	NA
IKZF3	IKZF3	NA	NA
INSIG1	INSIG1	NA	NA
ISG15	ISG15	NA	NA
ITGA8	ITGA8	NA	NA
ITM2B	ITM2B	NA	NA
KLRF1	KLRF1	NA	NA
KRT6A/B/C	KRT6A/B/C	NA	NA
LAMA4	LAMA4	NA	NA
LDB2	LDB2	NA	NA
LDHA	LDHA	NA	NA
LGR5	LGR5	NA	NA
LINC01781	LINC01781	NA	NA
LINC01857	LINC01857	NA	NA
LYVE1	LYVE1	NA	NA
MAP1LC3B/2	MAP1LC3B/2	NA	NA
MAP2K1	MAP2K1	NA	NA
MARCKSL1	MARCKSL1	NA	NA
MB	MB	NA	NA
MFAP5	MFAP5	NA	NA
MHC I	MHC I	NA	NA
MIR4435-2HG	MIR4435-2HG	NA	NA
MS4A6A	MS4A6A	NA	NA
MSR1	MSR1	NA	NA
MYH6	MYH6	NA	NA
MYL12A	MYL12A	NA	NA
MYL4	MYL4	NA	NA
MYL7	MYL7	NA	NA
MZT2A/B	MZT2A/B	NA	NA
NACA	NACA	NA	NA
NCAM1	NCAM1	NA	NA
NDUFA4L2	NDUFA4L2	NA	NA
NELL2	NELL2	NA	NA
NR2F2	NR2F2	NA	NA
NUPR1	NUPR1	NA	NA
NUSAP1	NUSAP1	NA	NA
PDS5A	PDS5A	NA	NA
PF4/V1	PF4/V1	NA	NA
PFN1	PFN1	NA	NA
PGK1	PGK1	NA	NA
PLAC9	PLAC9	NA	NA
PLCG1	PLCG1	NA	NA
PLD3	PLD3	NA	NA
PPIA	PPIA	NA	NA
PROX1	PROX1	NA	NA
PRTN3	PRTN3	NA	NA
PSD3	PSD3	NA	NA
PTEN	PTEN	NA	NA
PXDN	PXDN	NA	NA
RACK1	RACK1	NA	NA
RAG1	RAG1	NA	NA
RBM47	RBM47	NA	NA
RGS13	RGS13	NA	NA
RYR2	RYR2	NA	NA
SAA1/2	SAA1/2	NA	NA
SH3BGRL3	SH3BGRL3	NA	NA
SLA	SLA	NA	NA
SLCO2B1	SLCO2B1	NA	NA
SORBS1	SORBS1	NA	NA
SQLE	SQLE	NA	NA
SRSF2	SRSF2	NA	NA
TCAP	TCAP	NA	NA
TCF7	TCF7	NA	NA
TGFBI	TGFBI	NA	NA
THSD4	THSD4	NA	NA
TNNC1	TNNC1	NA	NA
TNNT2	TNNT2	NA	NA
TNXA/B	TNXA/B	NA	NA
TPI1	TPI1	NA	NA
TPSAB1/B2	TPSAB1/B2	NA	NA
TPT1	TPT1	NA	NA
TTN	TTN	NA	NA
UBA52	UBA52	NA	NA
VWA1	VWA1	NA	NA
XCL1/2	XCL1/2	NA	NA
XKR4	XKR4	NA	NA
ZBTB16	ZBTB16	NA	NA
Negative1	Negative1	NA	NA
Negative10	Negative10	NA	NA
Negative2	Negative2	NA	NA
Negative3	Negative3	NA	NA
Negative4	Negative4	NA	NA
Negative5	Negative5	NA	NA
Negative6	Negative6	NA	NA
Negative7	Negative7	NA	NA
Negative8	Negative8	NA	NA
Negative9	Negative9	NA	NA
SystemControl1	SystemControl1	NA	NA
SystemControl10	SystemControl10	NA	NA
SystemControl100	SystemControl100	NA	NA
SystemControl101	SystemControl101	NA	NA
SystemControl102	SystemControl102	NA	NA
SystemControl103	SystemControl103	NA	NA
SystemControl104	SystemControl104	NA	NA
SystemControl105	SystemControl105	NA	NA
SystemControl106	SystemControl106	NA	NA
SystemControl107	SystemControl107	NA	NA
SystemControl108	SystemControl108	NA	NA
SystemControl109	SystemControl109	NA	NA
SystemControl11	SystemControl11	NA	NA
SystemControl110	SystemControl110	NA	NA
SystemControl111	SystemControl111	NA	NA
SystemControl112	SystemControl112	NA	NA
SystemControl113	SystemControl113	NA	NA
SystemControl114	SystemControl114	NA	NA
SystemControl115	SystemControl115	NA	NA
SystemControl116	SystemControl116	NA	NA
SystemControl117	SystemControl117	NA	NA
SystemControl118	SystemControl118	NA	NA
SystemControl119	SystemControl119	NA	NA
SystemControl12	SystemControl12	NA	NA
SystemControl120	SystemControl120	NA	NA
SystemControl121	SystemControl121	NA	NA
SystemControl122	SystemControl122	NA	NA
SystemControl123	SystemControl123	NA	NA
SystemControl124	SystemControl124	NA	NA
SystemControl125	SystemControl125	NA	NA
SystemControl126	SystemControl126	NA	NA
SystemControl127	SystemControl127	NA	NA
SystemControl128	SystemControl128	NA	NA
SystemControl129	SystemControl129	NA	NA
SystemControl13	SystemControl13	NA	NA
SystemControl130	SystemControl130	NA	NA
SystemControl131	SystemControl131	NA	NA
SystemControl132	SystemControl132	NA	NA
SystemControl133	SystemControl133	NA	NA
SystemControl134	SystemControl134	NA	NA
SystemControl135	SystemControl135	NA	NA
SystemControl136	SystemControl136	NA	NA
SystemControl137	SystemControl137	NA	NA
SystemControl138	SystemControl138	NA	NA
SystemControl139	SystemControl139	NA	NA
SystemControl14	SystemControl14	NA	NA
SystemControl140	SystemControl140	NA	NA
SystemControl141	SystemControl141	NA	NA
SystemControl142	SystemControl142	NA	NA
SystemControl143	SystemControl143	NA	NA
SystemControl144	SystemControl144	NA	NA
SystemControl145	SystemControl145	NA	NA
SystemControl146	SystemControl146	NA	NA
SystemControl147	SystemControl147	NA	NA
SystemControl148	SystemControl148	NA	NA
SystemControl149	SystemControl149	NA	NA
SystemControl15	SystemControl15	NA	NA
SystemControl150	SystemControl150	NA	NA
SystemControl151	SystemControl151	NA	NA
SystemControl152	SystemControl152	NA	NA
SystemControl153	SystemControl153	NA	NA
SystemControl154	SystemControl154	NA	NA
SystemControl155	SystemControl155	NA	NA
SystemControl156	SystemControl156	NA	NA
SystemControl157	SystemControl157	NA	NA
SystemControl158	SystemControl158	NA	NA
SystemControl159	SystemControl159	NA	NA
SystemControl16	SystemControl16	NA	NA
SystemControl160	SystemControl160	NA	NA
SystemControl161	SystemControl161	NA	NA
SystemControl162	SystemControl162	NA	NA
SystemControl163	SystemControl163	NA	NA
SystemControl164	SystemControl164	NA	NA
SystemControl165	SystemControl165	NA	NA
SystemControl166	SystemControl166	NA	NA
SystemControl167	SystemControl167	NA	NA
SystemControl168	SystemControl168	NA	NA
SystemControl169	SystemControl169	NA	NA
SystemControl17	SystemControl17	NA	NA
SystemControl170	SystemControl170	NA	NA
SystemControl171	SystemControl171	NA	NA
SystemControl172	SystemControl172	NA	NA
SystemControl173	SystemControl173	NA	NA
SystemControl174	SystemControl174	NA	NA
SystemControl175	SystemControl175	NA	NA
SystemControl176	SystemControl176	NA	NA
SystemControl177	SystemControl177	NA	NA
SystemControl178	SystemControl178	NA	NA
SystemControl179	SystemControl179	NA	NA
SystemControl18	SystemControl18	NA	NA
SystemControl180	SystemControl180	NA	NA
SystemControl181	SystemControl181	NA	NA
SystemControl182	SystemControl182	NA	NA
SystemControl183	SystemControl183	NA	NA
SystemControl184	SystemControl184	NA	NA
SystemControl185	SystemControl185	NA	NA
SystemControl186	SystemControl186	NA	NA
SystemControl187	SystemControl187	NA	NA
SystemControl188	SystemControl188	NA	NA
SystemControl189	SystemControl189	NA	NA
SystemControl19	SystemControl19	NA	NA
SystemControl190	SystemControl190	NA	NA
SystemControl191	SystemControl191	NA	NA
SystemControl192	SystemControl192	NA	NA
SystemControl193	SystemControl193	NA	NA
SystemControl194	SystemControl194	NA	NA
SystemControl195	SystemControl195	NA	NA
SystemControl196	SystemControl196	NA	NA
SystemControl197	SystemControl197	NA	NA
SystemControl2	SystemControl2	NA	NA
SystemControl20	SystemControl20	NA	NA
SystemControl21	SystemControl21	NA	NA
SystemControl22	SystemControl22	NA	NA
SystemControl23	SystemControl23	NA	NA
SystemControl24	SystemControl24	NA	NA
SystemControl25	SystemControl25	NA	NA
SystemControl26	SystemControl26	NA	NA
SystemControl27	SystemControl27	NA	NA
SystemControl28	SystemControl28	NA	NA
SystemControl29	SystemControl29	NA	NA
SystemControl3	SystemControl3	NA	NA
SystemControl30	SystemControl30	NA	NA
SystemControl31	SystemControl31	NA	NA
SystemControl32	SystemControl32	NA	NA
SystemControl33	SystemControl33	NA	NA
SystemControl34	SystemControl34	NA	NA
SystemControl35	SystemControl35	NA	NA
SystemControl36	SystemControl36	NA	NA
SystemControl37	SystemControl37	NA	NA
SystemControl38	SystemControl38	NA	NA
SystemControl39	SystemControl39	NA	NA
SystemControl4	SystemControl4	NA	NA
SystemControl40	SystemControl40	NA	NA
SystemControl41	SystemControl41	NA	NA
SystemControl42	SystemControl42	NA	NA
SystemControl43	SystemControl43	NA	NA
SystemControl44	SystemControl44	NA	NA
SystemControl45	SystemControl45	NA	NA
SystemControl46	SystemControl46	NA	NA
SystemControl47	SystemControl47	NA	NA
SystemControl48	SystemControl48	NA	NA
SystemControl49	SystemControl49	NA	NA
SystemControl5	SystemControl5	NA	NA
SystemControl50	SystemControl50	NA	NA
SystemControl51	SystemControl51	NA	NA
SystemControl52	SystemControl52	NA	NA
SystemControl53	SystemControl53	NA	NA
SystemControl54	SystemControl54	NA	NA
SystemControl55	SystemControl55	NA	NA
SystemControl56	SystemControl56	NA	NA
SystemControl57	SystemControl57	NA	NA
SystemControl58	SystemControl58	NA	NA
SystemControl59	SystemControl59	NA	NA
SystemControl6	SystemControl6	NA	NA
SystemControl60	SystemControl60	NA	NA
SystemControl61	SystemControl61	NA	NA
SystemControl62	SystemControl62	NA	NA
SystemControl63	SystemControl63	NA	NA
SystemControl64	SystemControl64	NA	NA
SystemControl65	SystemControl65	NA	NA
SystemControl66	SystemControl66	NA	NA
SystemControl67	SystemControl67	NA	NA
SystemControl68	SystemControl68	NA	NA
SystemControl69	SystemControl69	NA	NA
SystemControl7	SystemControl7	NA	NA
SystemControl70	SystemControl70	NA	NA
SystemControl71	SystemControl71	NA	NA
SystemControl72	SystemControl72	NA	NA
SystemControl73	SystemControl73	NA	NA
SystemControl74	SystemControl74	NA	NA
SystemControl75	SystemControl75	NA	NA
SystemControl76	SystemControl76	NA	NA
SystemControl77	SystemControl77	NA	NA
SystemControl78	SystemControl78	NA	NA
SystemControl79	SystemControl79	NA	NA
SystemControl8	SystemControl8	NA	NA
SystemControl80	SystemControl80	NA	NA
SystemControl81	SystemControl81	NA	NA
SystemControl82	SystemControl82	NA	NA
SystemControl83	SystemControl83	NA	NA
SystemControl84	SystemControl84	NA	NA
SystemControl85	SystemControl85	NA	NA
SystemControl86	SystemControl86	NA	NA
SystemControl87	SystemControl87	NA	NA
SystemControl88	SystemControl88	NA	NA
SystemControl89	SystemControl89	NA	NA
SystemControl9	SystemControl9	NA	NA
SystemControl90	SystemControl90	NA	NA
SystemControl91	SystemControl91	NA	NA
SystemControl92	SystemControl92	NA	NA
SystemControl93	SystemControl93	NA	NA
SystemControl94	SystemControl94	NA	NA
SystemControl95	SystemControl95	NA	NA
SystemControl96	SystemControl96	NA	NA
SystemControl97	SystemControl97	NA	NA
SystemControl98	SystemControl98	NA	NA
SystemControl99	SystemControl99	NA	NA
ACE2	NA	ACE2	NA
ADGRB2	NA	ADGRB2	NA
ADGRB3	NA	ADGRB3	NA
ADGRD1	NA	ADGRD1	NA
ADGRE1	NA	ADGRE1	NA
ADGRF4	NA	ADGRF4	NA
ADGRG2	NA	ADGRG2	NA
ADORA2A	NA	ADORA2A	NA
ANGPT4	NA	ANGPT4	NA
APOB	NA	APOB	NA
ARTN	NA	ARTN	NA
BATF3	NA	BATF3	NA
BMP6	NA	BMP6	NA
BMX	NA	BMX	NA
C9orf16	NA	C9orf16	NA
CCL23	NA	CCL23	NA
CCL3	NA	CCL3	NA
CCL3L3	NA	CCL3L3	NA
CCL4	NA	CCL4	NA
CCL4L2	NA	CCL4L2	NA
CCL7	NA	CCL7	NA
CHGA	NA	CHGA	NA
COL9A1	NA	COL9A1	NA
CXCL1	NA	CXCL1	NA
CXCL2	NA	CXCL2	NA
CXCL3	NA	CXCL3	NA
CXCL6	NA	CXCL6	NA
CYP19A1	NA	CYP19A1	NA
DNTT	NA	DNTT	NA
EFNB3	NA	EFNB3	NA
EIF5A	NA	EIF5A	NA
FCGR3A	NA	FCGR3A	NA
G6PC2	NA	G6PC2	NA
GDF10	NA	GDF10	NA
GDF3	NA	GDF3	NA
GDF6	NA	GDF6	NA
GDF9	NA	GDF9	NA
GDNF	NA	GDNF	NA
HBA1	NA	HBA1	NA
HCAR2	NA	HCAR2	NA
HCAR3	NA	HCAR3	NA
HLA-A	NA	HLA-A	NA
HLA-B	NA	HLA-B	NA
HLA-C	NA	HLA-C	NA
HLA-DQB1	NA	HLA-DQB1	NA
HLA-DRB1	NA	HLA-DRB1	NA
HLA-DRB5	NA	HLA-DRB5	NA
HLA-E	NA	HLA-E	NA
HSD3B2	NA	HSD3B2	NA
HSPA1A	NA	HSPA1A	NA
HSPA1B	NA	HSPA1B	NA
IFNA1	NA	IFNA1	NA
IFNB1	NA	IFNB1	NA
IFNL2	NA	IFNL2	NA
IFNL3	NA	IFNL3	NA
KRT24	NA	KRT24	NA
KRT6A	NA	KRT6A	NA
KRT6B	NA	KRT6B	NA
KRT6C	NA	KRT6C	NA
LEFTY2	NA	LEFTY2	NA
MAP1LC3B	NA	MAP1LC3B	NA
MMP10	NA	MMP10	NA
MMP16	NA	MMP16	NA
MMP3	NA	MMP3	NA
MMP8	NA	MMP8	NA
MTRNR2L1	NA	MTRNR2L1	NA
MZT2A	NA	MZT2A	NA
NPPB	NA	NPPB	NA
NR1H4	NA	NR1H4	NA
NRG4	NA	NRG4	NA
NRIP3	NA	NRIP3	NA
OXER1	NA	OXER1	NA
OXGR1	NA	OXGR1	NA
P2RY12	NA	P2RY12	NA
PF4	NA	PF4	NA
PLA2R1	NA	PLA2R1	NA
PPBP	NA	PPBP	NA
PROK2	NA	PROK2	NA
PROKR1	NA	PROKR1	NA
PTHLH	NA	PTHLH	NA
RAD51	NA	RAD51	NA
RSPO1	NA	RSPO1	NA
RSPO2	NA	RSPO2	NA
SAA1	NA	SAA1	NA
SAA2	NA	SAA2	NA
SLC2A4	NA	SLC2A4	NA
SUCNR1	NA	SUCNR1	NA
TNFSF18	NA	TNFSF18	NA
TPSAB1	NA	TPSAB1	NA
TPSB2	NA	TPSB2	NA
TSLP	NA	TSLP	NA
UCP1	NA	UCP1	NA
WNT2	NA	WNT2	NA
WNT2B	NA	WNT2B	NA
XCL1	NA	XCL1	NA
XCL2	NA	XCL2	NA
NegPrb3	NA	NegPrb3	NA
NegPrb5	NA	NegPrb5	NA
NegPrb6	NA	NegPrb6	NA
NegPrb7	NA	NegPrb7	NA
NegPrb8	NA	NegPrb8	NA
NegPrb9	NA	NegPrb9	NA
NegPrb10	NA	NegPrb10	NA
NegPrb11	NA	NegPrb11	NA
NegPrb12	NA	NegPrb12	NA
NegPrb13	NA	NegPrb13	NA
NegPrb14	NA	NegPrb14	NA
NegPrb15	NA	NegPrb15	NA
NegPrb16	NA	NegPrb16	NA
NegPrb18	NA	NegPrb18	NA
NegPrb19	NA	NegPrb19	NA
NegPrb20	NA	NegPrb20	NA
NegPrb21	NA	NegPrb21	NA
NegPrb22	NA	NegPrb22	NA
NegPrb23	NA	NegPrb23	NA
